# Interspecific introgression mediates adaptation to whole genome duplication

**DOI:** 10.1101/636019

**Authors:** Sarah Marburger, Patrick Monnahan, Paul J. Seear, Simon H. Martin, Jordan Koch, Pirita Paajanen, Magdalena Bohutínská, James D. Higgins, Roswitha Schmickl, Levi Yant

## Abstract

Adaptive gene flow is a consequential evolutionary phenomenon across all kingdoms of life. While recognition of widespread gene flow is growing, examples lack of bidirectional gene flow mediating adaptations at specific loci that cooperatively manage core cellular processes. We previously described concerted molecular changes among physically interacting members of the meiotic machinery controlling crossover number and distribution upon adaptation to whole genome duplication (WGD) in *Arabidopsis arenosa*. Here we conduct a population genomic study to test the hypothesis that escape from extinction following the trauma of WGD was mediated by adaptive gene flow between *A. arenosa* and its congener *Arabidopsis lyrata*. We show that *A. lyrata* underwent WGD more recently than *A. arenosa*, indicating that specific pre-adapted alleles donated by *A. arenosa* underwent selection and rescued the nascent *A. lyrata* tetraploids from early extinction. At the same time, we detect specific signals of gene flow in the opposite direction at other functionally interacting gene coding loci that display dramatic signatures of selective sweep in both tetraploid species. Cytological analysis shows that A. lyrata tetraploids exhibit similar levels of meiotic stability as *A. arenosa* tetraploids. Taken together, these data indicate that bidirectional gene flow allowed for an escape from extinction of the young autopolyploids, especially the rare tetraploid *A. lyrata*, and suggest that the merger of these species is greater than the sum of their parts.
