## Supplementary Dataset S1 for "Interspecific introgression mediates adaptation to whole genome duplication"

### Sheet: Let Scan 1% outliers
AL1G12980
AL1G12990
AL1G13000
AL1G13010
AL1G13030
AL1G13970
AL1G13980
AL1G14000
AL1G14260
AL1G14270
AL1G14280
AL1G21650
AL1G21660
AL1G23810
AL1G23820
AL1G23830
AL1G24570
AL1G27900
AL1G27910
AL1G27920
AL1G27930
AL1G27940
AL1G28020
AL1G28030
AL1G28040
AL1G28050
AL1G28290
AL1G28300
AL1G28310
AL1G28320
AL1G28330
AL1G28340
AL1G28350
AL1G28360
AL1G28370
AL1G28700
AL1G28710
AL1G28720
AL1G28730
AL1G28740
AL1G28750
AL1G28760
AL1G28770
AL1G28780
AL1G28790
AL1G29500
AL1G29510
AL1G30370
AL1G30380
AL1G33480
AL1G33490
AL1G33500
AL1G33510
AL1G35240
AL1G38330
AL1G38340
AL1G38350
AL1G38360
AL1G44070
AL1G44080
AL1G46920
AL1G46940
AL1G47770
AL1G54430
AL1G54440
AL1G54450
AL1G55800
AL1G56980
AL1G59020
AL1G59030
AL1G65650
AL1G65660
AL1G65670
AL2G13710
AL2G13720
AL2G17830
AL2G17840
AL2G25730
AL2G25740
AL2G25750
AL2G25790
AL2G25800
AL2G25810
AL2G36930
AL2G36940
AL2G37240
AL2G37250
AL2G38000
AL2G38010
AL2G38020
AL2G38030
AL2G38040
AL2G38050
AL2G38070
AL2G39010
AL2G39020
AL2G39030
AL2G39040
AL2G39050
AL2G39060
AL2G39780
AL2G39800
AL2G39810
AL2G39820
AL2G39830
AL2G39850
AL3G12680
AL3G12690
AL3G12700
AL3G17530
AL3G17540
AL3G17550
AL3G17560
AL3G20220
AL3G20230
AL3G20240
AL3G20250
AL3G20260
AL3G20270
AL3G20320
AL3G20330
AL3G20340
AL3G23200
AL3G23210
AL3G23220
AL3G23420
AL3G23480
AL3G23490
AL3G25300
AL3G25310
AL3G25320
AL3G25330
AL3G29110
AL3G29120
AL3G29130
AL3G29140
AL3G29150
AL3G29160
AL3G29170
AL3G30400
AL3G30420
AL3G34160
AL3G34170
AL3G34180
AL3G34190
AL3G34260
AL3G34270
AL3G34280
AL3G34290
AL3G40910
AL3G45540
AL3G47310
AL3G47320
AL3G47330
AL3G47340
AL4G12660
AL4G12670
AL4G17810
AL4G29310
AL4G29320
AL4G29340
AL4G29350
AL4G29360
AL4G33810
AL4G33820
AL4G33830
AL4G33840
AL4G35770
AL4G35780
AL4G35790
AL4G41770
AL4G41780
AL4G41790
AL4G44170
AL4G44180
AL5G16330
AL5G16340
AL5G19450
AL5G20520
AL5G20530
AL5G20540
AL5G20760
AL5G20770
AL5G20790
AL5G20800
AL5G20810
AL5G20830
AL5G20860
AL5G20900
AL5G20910
AL5G21000
AL5G21090
AL5G21100
AL5G21110
AL5G21120
AL5G21130
AL5G21140
AL5G21150
AL5G21170
AL5G21180
AL5G21230
AL5G21240
AL5G21250
AL5G21540
AL5G34740
AL5G34750
AL5G34770
AL5G34780
AL5G40830
AL5G40840
AL5G40850
AL5G40860
AL5G40870
AL5G40900
AL5G43640
AL5G43650
AL5G43660
AL5G45660
AL5G45670
AL5G45680
AL5G45690
AL5G45700
AL5G45710
AL5G45720
AL5G45730
AL5G45740
AL5G45750
AL5G45900
AL5G45920
AL5G45930
AL5G45940
AL5G45950
AL5G45960
AL5G45970
AL5G45980
AL5G45990
AL6G10010
AL6G10020
AL6G10030
AL6G10080
AL6G10090
AL6G10100
AL6G10110
AL6G10120
AL6G10130
AL6G10140
AL6G10150
AL6G10160
AL6G10170
AL6G10180
AL6G10190
AL6G10200
AL6G10210
AL6G11280
AL6G11290
AL6G11300
AL6G11310
AL6G11320
AL6G11330
AL6G11340
AL6G11350
AL6G11360
AL6G11370
AL6G11380
AL6G14210
AL6G16070
AL6G16080
AL6G16100
AL6G23050
AL6G23060
AL6G23070
AL6G23080
AL6G23090
AL6G25080
AL6G25090
AL6G25100
AL6G28480
AL6G28490
AL6G31550
AL6G33580
AL6G33590
AL6G33600
AL6G34300
AL6G35300
AL6G35310
AL6G35320
AL6G35330
AL6G35340
AL6G35350
AL6G38840
AL6G41010
AL6G41020
AL6G41030
AL6G42200
AL6G42210
AL6G46140
AL6G48020
AL6G48030
AL6G48070
AL6G49460
AL6G53360
AL6G53370
AL6G53380
AL7G11110
AL7G11120
AL7G11130
AL7G11150
AL7G11160
AL7G11170
AL7G11180
AL7G11190
AL7G11200
AL7G13420
AL7G13430
AL7G13440
AL7G17410
AL7G17420
AL7G17440
AL7G17470
AL7G17480
AL7G17490
AL7G17500
AL7G17510
AL7G17590
AL7G17600
AL7G17610
AL7G18350
AL7G18360
AL7G18370
AL7G18380
AL7G19040
AL7G19230
AL7G19240
AL7G19250
AL7G19260
AL7G19270
AL7G21080
AL7G21090
AL7G21100
AL7G21570
AL7G21580
AL7G21670
AL7G21680
AL7G21690
AL7G21700
AL7G26570
AL7G26600
AL7G26680
AL7G26690
AL7G26700
AL7G35000
AL7G35010
AL7G35020
AL7G35030
AL7G35380
AL7G35390
AL7G35400
AL7G35420
AL7G35660
AL7G35670
AL7G35680
AL7G35690
AL7G35700
AL7G35710
AL7G35720
AL7G36440
AL7G36450
AL7G36460
AL7G39270
AL7G39280
AL7G39300
AL7G39640
AL7G39660
AL7G46700
AL7G48330
AL7G48340
AL7G48350
AL7G50310
AL7G50950
AL7G50960
AL7G50980
AL7G51100
AL7G51110
AL7G51120
AL7G51130
AL7G51150
AL7G51360
AL7G51430
AL7G51440
AL7G51450
AL7G51460
AL7G52930
AL7G52940
AL7G53100
AL7G53110
AL7G53120
AL8G12380
AL8G12400
AL8G14030
AL8G14040
AL8G20140
AL8G20150
AL8G20160
AL8G22640
AL8G35320
AL8G35330
AL8G35340
AL8G37140
AL8G37160
AL8G37170
AL8G37180
AL8G37190
AL8G37780
AL8G37790
AL8G38150
AL8G38160
AL8G38170
AL8G38230
AL8G38240
AL8G40710
AL8G40720
AL8G40730
AL8G40740
AL8G40750
AL8G40760
AL8G42950
AL8G42960
AL8G42970
AL8G43260
AL8G43270
AL8G43280
AL8G43290
AL8G43340
AL8G43350
AL8G43360
AL8G43370
AL8G43380
AL8G43390
AL8G43400
AL8G43410

### Sheet: Lwt 1% outliers
AL1G10620
AL1G10630
AL1G10640
AL1G10650
AL1G18450
AL1G18460
AL1G18660
AL1G19020
AL1G19030
AL1G24360
AL1G24370
AL1G24380
AL1G24390
AL1G24780
AL1G24790
AL1G24960
AL1G25110
AL1G25350
AL1G26050
AL1G26060
AL1G26070
AL1G26080
AL1G26090
AL1G26100
AL1G26110
AL1G26120
AL1G26860
AL1G26870
AL1G27730
AL1G27740
AL1G27760
AL1G29430
AL1G29440
AL1G29450
AL1G30530
AL1G30540
AL1G30550
AL1G30560
AL1G35700
AL1G35710
AL1G35720
AL1G35730
AL1G36270
AL1G36280
AL1G36290
AL1G40950
AL1G40960
AL1G40970
AL1G40980
AL1G42920
AL1G42930
AL1G47080
AL1G47090
AL1G47390
AL1G47400
AL1G47410
AL1G47420
AL1G47430
AL1G47440
AL1G47450
AL1G47460
AL1G47470
AL1G47480
AL1G47490
AL1G47500
AL1G47510
AL1G47530
AL1G47540
AL1G47600
AL1G47610
AL1G47790
AL1G48100
AL1G48110
AL1G49770
AL1G49780
AL1G51570
AL1G51580
AL1G51590
AL1G51600
AL1G52780
AL1G52790
AL1G56880
AL1G56890
AL1G56900
AL1G57830
AL1G59000
AL1G59050
AL1G59060
AL1G59110
AL1G59120
AL1G59130
AL1G61990
AL1G62000
AL1G62010
AL1G62020
AL1G64410
AL1G64420
AL1G64430
AL1G64470
AL1G64480
AL1G64490
AL1G64500
AL1G64510
AL1G64520
AL1G65100
AL1G65120
AL1G66350
AL1G66360
AL1G66370
AL2G12040
AL2G12050
AL2G12060
AL2G12590
AL2G12600
AL2G17880
AL2G19190
AL2G19200
AL2G20030
AL2G22860
AL2G23230
AL2G23240
AL2G24160
AL2G25940
AL2G25950
AL2G31990
AL2G32000
AL2G32010
AL2G32180
AL2G32190
AL2G38090
AL2G39260
AL2G39270
AL2G39280
AL2G39290
AL2G40350
AL2G40360
AL2G40370
AL2G40380
AL2G40390
AL2G40760
AL2G40770
AL2G41460
AL2G41470
AL3G14490
AL3G14500
AL3G14510
AL3G16030
AL3G16040
AL3G20070
AL3G20080
AL3G20090
AL3G20100
AL3G21940
AL3G21950
AL3G21960
AL3G21970
AL3G22610
AL3G22620
AL3G22630
AL3G22640
AL3G22680
AL3G22700
AL3G22710
AL3G24350
AL3G24360
AL3G24370
AL3G25600
AL3G25610
AL3G25620
AL3G25630
AL3G26610
AL3G26620
AL3G29890
AL3G29900
AL3G31000
AL3G31010
AL3G34330
AL3G34340
AL3G34350
AL3G36490
AL3G36500
AL3G41100
AL3G41110
AL3G41120
AL3G41130
AL3G41140
AL3G41150
AL3G41970
AL3G41980
AL3G42960
AL3G42970
AL3G42980
AL3G43090
AL3G43100
AL3G43110
AL3G48920
AL3G48930
AL3G49600
AL3G49610
AL3G51640
AL3G51650
AL3G51660
AL3G52380
AL3G52390
AL4G13890
AL4G15190
AL4G15210
AL4G15220
AL4G15230
AL4G15240
AL4G15290
AL4G15300
AL4G15310
AL4G18470
AL4G20470
AL4G20750
AL4G20760
AL4G25530
AL4G25540
AL4G25550
AL4G26650
AL4G26660
AL4G26680
AL4G26690
AL4G27610
AL4G27620
AL4G27630
AL4G27740
AL4G28090
AL4G28100
AL4G28110
AL4G28430
AL4G28440
AL4G28450
AL4G30380
AL4G30390
AL4G30400
AL4G30860
AL4G30870
AL4G31410
AL4G31420
AL4G31430
AL4G31440
AL4G31450
AL4G40030
AL4G40040
AL4G40050
AL4G42680
AL4G42690
AL4G42700
AL4G42710
AL4G42720
AL4G46500
AL4G46510
AL4G46530
AL4G46540
AL4G46550
AL4G46560
AL5G13400
AL5G13640
AL5G13650
AL5G15200
AL5G15210
AL5G16850
AL5G16860
AL5G16870
AL5G16880
AL5G17760
AL5G17770
AL5G17950
AL5G18390
AL5G18400
AL5G21550
AL5G21670
AL5G21680
AL5G26180
AL5G26190
AL5G27040
AL5G27050
AL5G27180
AL5G27190
AL5G27200
AL5G27290
AL5G30120
AL5G30130
AL5G30140
AL5G30150
AL5G30190
AL5G30200
AL5G31290
AL5G31300
AL5G40660
AL5G40670
AL5G40680
AL5G46240
AL5G46250
AL5G46260
AL5G46270
AL5G46280
AL5G46310
AL5G46320
AL5G46360
AL5G46370
AL5G46380
AL5G46390
AL5G46400
AL5G46410
AL5G46420
AL6G15340
AL6G15350
AL6G15360
AL6G16180
AL6G16190
AL6G17740
AL6G17750
AL6G17760
AL6G17770
AL6G17780
AL6G19260
AL6G19270
AL6G22280
AL6G22290
AL6G23900
AL6G23910
AL6G23920
AL6G24610
AL6G24620
AL6G26260
AL6G26270
AL6G26280
AL6G26290
AL6G26300
AL6G26310
AL6G26320
AL6G28910
AL6G36730
AL6G36750
AL6G37980
AL6G37990
AL6G38050
AL6G38060
AL6G38070
AL6G38180
AL6G38190
AL6G39770
AL6G40960
AL6G40970
AL6G41200
AL6G42430
AL6G43330
AL6G43340
AL6G45410
AL6G45440
AL6G45450
AL6G45460
AL6G45470
AL6G45830
AL6G46410
AL6G46550
AL6G48240
AL6G48250
AL6G48260
AL6G48620
AL6G48630
AL6G48640
AL6G48910
AL6G48920
AL6G48930
AL6G53020
AL6G53030
AL7G11450
AL7G11580
AL7G11590
AL7G11600
AL7G11610
AL7G11620
AL7G12500
AL7G12550
AL7G12560
AL7G12570
AL7G12580
AL7G13130
AL7G13140
AL7G13150
AL7G13160
AL7G13680
AL7G13690
AL7G17160
AL7G17170
AL7G17190
AL7G17200
AL7G17850
AL7G17870
AL7G17880
AL7G17890
AL7G17900
AL7G18480
AL7G18490
AL7G19890
AL7G19900
AL7G19910
AL7G20060
AL7G20070
AL7G20090
AL7G20100
AL7G20110
AL7G20120
AL7G20500
AL7G20510
AL7G20520
AL7G21540
AL7G21550
AL7G21560
AL7G21990
AL7G32050
AL7G32060
AL7G32070
AL7G34610
AL7G34620
AL7G34630
AL7G35800
AL7G35810
AL7G38920
AL7G39260
AL7G40260
AL7G41390
AL7G46240
AL7G46420
AL7G46430
AL7G46440
AL7G50070
AL7G53020
AL7G53030
AL7G53040
AL8G10190
AL8G10200
AL8G10210
AL8G10220
AL8G10250
AL8G10260
AL8G13220
AL8G13230
AL8G13870
AL8G13900
AL8G13920
AL8G19790
AL8G19800
AL8G20220
AL8G20230
AL8G20240
AL8G24520
AL8G24530
AL8G28610
AL8G28620
AL8G34750
AL8G36620
AL8G36630
AL8G36640
AL8G36650
AL8G36780
AL8G36790
AL8G37990
AL8G38000
AL8G41000
AL8G41010
AL8G41020
AL8G42000
AL8G45600
AL8G45610
AL8G45620
AL8G45630
AL8G45640
AL8G45650

### Sheet: Overlap outliers Let Lwt
AL1G10050
AL1G10060
AL1G10070
AL1G10080
AL1G10090
AL1G10040
AL1G10670
AL1G10680
AL1G10690
AL1G10700
AL1G12700
AL1G12710
AL1G12720
AL1G12730
AL1G12740
AL1G26540
AL1G26550
AL1G26910
AL1G26920
AL1G26930
AL1G26940
AL1G26980
AL1G26990
AL1G27000
AL1G27690
AL1G27700
AL1G36300
AL1G36320
AL1G38110
AL1G47190
AL1G47780
AL1G56950
AL1G56960
AL1G56970
AL1G59010
AL2G19010
AL2G25520
AL2G25820
AL2G25830
AL2G25900
AL2G25910
AL2G25920
AL2G25930
AL2G31960
AL2G31970
AL2G31980
AL2G33250
AL2G33260
AL2G36950
AL2G36960
AL2G36970
AL2G36980
AL2G36990
AL2G37790
AL2G37800
AL2G37810
AL2G37820
AL2G37830
AL2G37840
AL2G38080
AL2G39430
AL2G39440
AL2G39450
AL2G39460
AL2G40670
AL2G40680
AL2G40690
AL2G40700
AL2G40710
AL2G40720
AL2G40730
AL2G40740
AL2G40750
AL3G20350
AL3G20360
AL3G20370
AL3G22660
AL3G25490
AL3G25500
AL3G25510
AL3G29920
AL3G29930
AL3G29940
AL3G29960
AL3G39520
AL3G39530
AL3G53070
AL4G15260
AL4G15270
AL4G15280
AL4G16350
AL4G16360
AL4G23120
AL4G23130
AL4G24480
AL4G24490
AL4G24500
AL4G29370
AL4G29380
AL4G29570
AL4G29580
AL4G29590
AL4G29630
AL4G29640
AL4G29650
AL4G29660
AL4G30770
AL4G30780
AL4G30840
AL4G30850
AL4G34740
AL4G34750
AL4G41500
AL4G41510
AL4G46450
AL4G46460
AL4G46470
AL4G46490
AL5G11320
AL5G11340
AL5G13410
AL5G13420
AL5G13440
AL5G13450
AL5G16100
AL5G16110
AL5G16120
AL5G16130
AL5G16140
AL5G16150
AL5G22000
AL5G23650
AL5G23660
AL5G25110
AL5G26920
AL5G32850
AL5G32860
AL5G32870
AL5G32880
AL5G39280
AL5G41240
AL5G41250
AL6G15370
AL6G15380
AL6G15390
AL6G15400
AL6G15410
AL6G19210
AL6G19220
AL6G19700
AL6G19720
AL6G19730
AL6G19740
AL6G26410
AL6G35380
AL6G35400
AL6G36850
AL6G37960
AL6G46960
AL7G11270
AL7G11290
AL7G11300
AL7G12520
AL7G12530
AL7G12540
AL7G13410
AL7G17570
AL7G17580
AL7G21590
AL7G21600
AL7G21610
AL7G35780
AL7G35790
AL7G38800
AL7G38810
AL7G38820
AL7G38840
AL7G38860
AL7G38870
AL7G38880
AL7G38900
AL7G38910
AL7G39620
AL7G39630
AL8G13930
AL8G13940
AL8G24220
AL8G24230
AL8G25550
AL8G25560
AL8G25570
AL8G25580
AL8G25590
AL8G25600
AL8G25610
AL8G25620
