## Supplementary Dataset S2 for "Interspecific introgression mediates adaptation to whole genome duplication"

### Sheet: Sheet1
Scaffold	Start	End	Topology 6	Topology 11	Topology 14	Gene code	Gene names/descriptions	Divergence outlier in let and lwt scans?
1	223932	226348	0.00/0.00	0.02/0.02	0.76/0.80	AL1G10680	PRD3	Y
1	5207059	5209632	0	0	0.51	AL1G24160, AL1G24170	PLANT THIONIN FAMILY PROTEIN-RELATED, PEPKR2
1	5863149	5865096	0.00/0.00	0.55/0.61	0.00/0.01	AL1G25810	F7A19.6 PROTEIN-RELATED
1	6153088	6154834	0.00/0.00	0.00/0.00	0.79/0.70	-	-
1	6574060	6580007	0.00/0.00	0.02/0.02	0.83/0.71	AL1G27690, AL1G27700	CyclinA2, AUX2-27	Y
1	9782320	9784568	0.08	0.28	0.5	-	-
1	10042273	10045276	0.00/0.00	0.01/0.01	0.65/0.84	AL1G36300	PAB3	Y
1	11672344	11674979	0	0.51	0.01	AL1G40070	TLP10
1	12770163	12771676	0	0.54	0	-	-
2	12361908	12366462	0.53/0.56	0.01/0.02	0.11/0.14	AL2G25820, AL2G25830	Major facilitator superfamily protein, Calmodulin-binding transcription activator protein	Y
2	12426370	12428014	0	0.01	0.51	AL2G25910, AL2G25920	Rubber elongation factor protein (REF), ASY1	Y
2	12433734	12435794	0.00/0.00	0.00/0.00	0.52/0.55	AL2G25930	F-box family protein	Y
2	17699612	17702009	0.00/0.00	0.53/0.51	0.00/0.00	AL2G37790, AL2G37800	Plant protein of unknown function; LACS9	Y
2	17706707	17711747	0.00/0.00	0.53/0.54	0.09/0.08	AL2G37810	PDS5B	Y
2	17711761	17719925	0.00/0.00	0.84/0.84	0.00/0.00	AL2G37810	PDS5B	Y
3	87586	89077	0	0.55	0.16	AL3G10270	Unknown protein
3	898131	909960	0.01/0.01	0.59/0.54	0.00/0.00	AL3G12650, AL3G12660, AL3G12670, AL3G12680	NA; D-XYLOSE-PROTON SYMPORTER-LIKE 1-RELATED; RECEPTOR LIKE PROTEIN 1; Zinc-binding dehydrogenase family protein
3	2728635	2731871	0	0	0.5	AL3G17600	PAPS3
3	5074959	5078080	0.00/0.00	0.76/0.71	0.00/0.00	AL3G24370	AGC1.5
3	5456164	5457829	0.03	0.53	0.05	AL3G25330	Unknown protein
3	7249091	7250525	0.67/0.73	0.01/0.00	0.00/0.00	AL3G29960, AL3G29970	NRPB9A; Haemoxygenase-like	Y
4	1991412	1992764	0	0.52	0	AL4G13650, AL4G13660	NA; HOMOLOG OF YCF37
4	11343507	11345147	0.00/0.00	0.61/0.71	0.00/0.00	-	-
4	12760600	12761151	0	0.55	0.03	-	-
4	15946480	15950615	0.00/0.00	0.60/0.56	0.00/0.00	-	-
4	16060740	16062577	0.22/0.21	0.01/0.00	0.50/0.50	AL4G29630, AL4G29640	NAB-protein; unknown protein	Y
4	17317825	17319837	0	0.53	0	-	-
4	22844577	22846492	0.00/0.00	0.00/0.00	0.62/0.77	AL4G46460	ASY3	Y
4	22846509	22850070	0.00/0.00	0.94/0.88	0.00/0.00	AL4G46460	ASY3	Y
4	22850121	22852899	0.00/0.00	0.24/0.23	0.70/0.64	AL4G46460	ASY3	Y
4	22852903	22854800	0.75/0.58	0.03/0.02	0.03/0.02	-	-
5	3702559	3703574	0.05	0.52	0.09	AL5G16650	Zinc finger (C3HC4-type RING finger) family protein
5	10458247	10459353	0	0.06	0.5	AL5G21800 AL5G21820	-
5	10828842	10832583	0.12	0.61	0.04	AL5G22400, AL5G22410	LEUCINE-RICH REPEAT EXTENSIN-LIKE PROTEIN 3-RELATED; unknown protein
5	16012272	16015365	0.61/0.58	0.25/0.23	0.12/0.12	AL5G32850, AL5G32860	Transcription initiation factor IIF, beta subunit: Functions in RNA polymerase II transcription factor activity	Y
								Y
5	16015366	16018368	0.00/0.00	0.00/0.00	0.97/0.92	AL5G32860, AL5G32870	General Transcription Factor Group E6 (GTE6)	Y
5	19998130	19999531	0.03	0.59	0.03	-	-
5	20879453	20881679	0	0.56	0	-	-
5	21050709	21053088	0	0	0.54	AL5G45950	COPPER TRANSPORT PROTEIN ATOX1-RELATED
6	33193	36396	0	0	0.5	AL6G10100, AL6G10110	MAN6; STN8
6	45702	49046	0	0.73	0	AL6G10140	PXC2
6	49093	50693	0	0.51	0.25	AL6G10140	PXC2
6	50702	52120	0	0	0.73	AL6G10140	PXC2
6	55978	58647	0	0	0.59	AL6G10160, AL6G10170	Predicted to encode a PR (pathogenesis-related) protein; C2H2 and C2HC zinc fingers superfamily protein
6	1520826	1524373	0	0.59	0	AL6G14170, AL6G14180	C2H2 and C2HC zinc fingers superfamily protein; KCS19
6	2001716	2004254	0.85/0.71	0.00/0.00	0.00/0.00	AL6G15380	SYN1	Y
6	10294826	10296779	0	0.03	0.74	AL6G35310	FERRIC REDUCTION OXIDASE 4-RELATED
6	10302552	10303565	0	0.14	0.52	AL6G35320	Unknown protein
7	453902	456071	0.53	0.03	0.02	AL7G11180	APL3
7	1195890	1197751	0.70/0.69	0.00/0.00	0.00/0.00	AL7G13140	CYCLIN D5;1
7	1197758	1200855	0	0.1	0.65	AL7G35790	Unknown protein	Y
7	10777449	10781380	0.00/0.00	0.86/0.85	0.00/0.00	AL7G35790	Unknown protein	Y
8	14,458,156/	14,464,337/	0.00/0.60	0.02/0.19	0.65/0.05	AL8G25590, AL8G25600/	SWITCH1/DYAD; TPR-like protein	Y
	14,455,172 (Lwt)	14,458,152 (Lwt)				AL8G25590 (Lwt)	DYAD, SWI1, SWITCH1 (Lwt)	Y
8	14464343	14467293	0.00/0.00	0.69/0.72	0.00/0.00	AL8G25600	TPR-like protein
8	14770059	14770988	0.01	0.59	0.01	AL8G26130	Unknown protein
8	15057877	15063973	0	0.55	0	AL8G26700, AL8G26710	na; LTI78
8	19574160	19575637	0.56	0	0.09	AL8G37140, AL8G37150	GRIK2; na
8	21918629	21919871	0	0.52	0.01	AL8G42970	alpha/beta-Hydrolases superfamily protein
8	22399387	22401441	0.00/0.00	0.61/0.60	0.00/0.00	AL8G44080	CYCLIN D3;2
8	22887894	22888902	0.00/0.00	0.81/0.56	0.00/0.00	AL8G45520	PROTEIN PHOSPHATASE 2C 46-RELATED
